# The role of land use types and water chemical properties in structuring the microbiomes of a connected lake system

**DOI:** 10.1101/401299

**Authors:** Sophi Marmen, Lior Blank, Ashraf Al-Ashhab, Assaf Malik, Lars Ganzert, Maya Lalzar, Hans-Peter Grossart, Daniel Sher

## Abstract

Lakes and other freshwater bodies are intimately connected to the surrounding land, yet to what extent land-use affects the quality of freshwater and the microbial communities living in various freshwater environments is largely unknown. We address this question through an analysis of the land use surrounding 46 inter-connected lakes located within 7 different drainage basins in northern Germany, and the microbiomes of these lakes during early summer. Lake microbiome structure was not determined by the specific drainage basin or by basin size, and bacterial distribution did not seem to be limited by distance. Instead, land use within the drainage basin could predict, to some extent, NO_2_+NO_3_ concentrations in the water, which (together with temperature, *chlorophyll a* and total phosphorus) affected water microbiome structure. Land use directly surrounding the water bodies, however, had little observable effects on water quality or the microbiome. Several microbial lineages, including environmentally important Cyanobacteria and Verrucomicrobia, were differentially partitioned between the lakes. As the amount of available data on land use (e.g. from remote sensing) increases, identifying relationships between land use, aquatic microbial communities and their effect on water quality will be important to better manage freshwater resources worldwide, e.g. by systemically identifying water bodies prone to ecological changes or the presence of harmful organisms.
