## Supplementary material for "The role of land use types and water chemical properties in structuring the microbiomes of a connected lake system": Sup Excel file 2

### Sheet: README
Description of results of permutaiton analysis
From Marmen et al, "The role of land use types and water chemical properties in structuring the microbiomes of a connected system of oligotrophic lakes"
Method devised by Assaf Malik, Maya Ofek-Lalzar, Sofi Marmen and Daniel Sher
Each tab has the results of two permuation analysis. Column B (Clustering adj.pValue) denotes whether or not the OTUs are closer together than expected by random
Columns C-H denote the direction a lineage is associated with the eigenvectors (up-positively, down-negatively)
Columns I-N denotes the statistical significance of the association of the lineage with one of the eigenvectors, compared to randomly selected point (with the same variance).
All p-values are adjusted for multiple hypothesis testing using the Benjamini-Hochberg method. The p-values for the association are two-tailed (so <0.025 denotes significance)

### Sheet: phylum
phyla	Clustering adj.pValue	Chl_a	NO3_NO2	Temperature	TP	Chl_a	NO3_NO2	Temperature	TP	Both coherent and affected?
Actinobacteria	0	down	down	down	down	0	0.3504	0	0	1
Bacteroidetes	0.1245	down	down	up	down	0	0	0.18	0.0672	0
Cyanobacteria	1	up	up	down	up	0	0	0.18	0	0
Planctomycetes	0.118	up	up	down	up	0.0255	0.1845	0.647	0.148	0
Proteobacteria	0.066	up	down	up	up	0.985	0	0	0	0
Verrucomicrobia	1	up	down	up	up	0.084	0.541	0.18	0.0645	0

### Sheet: class
Class	Clustering adj.pValue	Chl_a	NO3_NO2	Temperature	TP	Chl_a	NO3_NO2	Temperature	TP	Both coherent and affected?
Acidimicrobiia	0.0064	down	down	down	down	0	0.675429	0.016	0	1
Actinobacteria	0	down	down	down	down	0	0.625333	0	0	1
Alphaproteobacteria	0.962286	up	down	up	up	0.08	0.915	0.461714	0.162	0
Betaproteobacteria	0	down	down	up	up	0	0	0	0.976	1
Cytophagia	0.608	down	down	up	down	0.0196923	0.008	0.2112	0.397333	0
Deltaproteobacteria	0.998	up	up	up	up	0	0.670769	0.397538	0	0
Flavobacteriia	0	down	down	up	down	0.00145455	0.0112	0.301333	0.346182	1
Gammaproteobacteria	0.59	down	down	up	up	0.658133	0	0	0.109333	0
Methylacidiphilae	0.608	up	up	down	up	0	0	0.00228571	0.109333	0
Nostocophycideae	0.0213333	up	up	up	up	0	0	0	0	1
Opitutae	0	down	down	up	down	0	0	0	0.346182	1
Saprospirae	0.962286	down	down	up	down	0.0186667	0.200727	0.740267	0.209778	0
Spartobacteria	0.998	up	up	down	up	0	0.00888889	0.296727	0.162	0
Sphingobacteriia	0.573714	down	down	up	up	0.875	0.763733	0.786	0.976	0
Synechococcophycideae	0.654545	up	up	down	down	0.00145455	0	0	0.976	0
Verrucomicrobiae	0.781333	down	down	up	down	0.00145455	0	0.008	0.976	0

### Sheet: order
Order	Clustering adj.pValue	Chl_a	NO3_NO2	Temperature	TP	Chl_a	NO3_NO2	Temperature	TP	Both coherent and affected?
Acidimicrobiales	0.00366667	down	down	down	down	0	0.661158	0.00733333	0	1
Actinomycetales	0	down	down	down	down	0	0.565889	0	0	1
Alteromonadales	0	down	down	up	down	0	0	0.590118	0	1
Burkholderiales	0	down	down	up	down	0	0	0	0.383778	1
Cerasicoccales	0.00366667	down	down	up	down	0	0	0	0.055	1
Chthoniobacterales	0.991	up	up	down	up	0	0.008	0.313867	0.111571	0
Cytophagales	0.590118	down	down	up	down	0.022	0.0044	0.235231	0.383059	0
Flavobacteriales	0.00825	down	down	up	down	0.00942857	0.0256667	0.313867	0.306625	1
Methylacidiphilales	0.590118	up	up	down	up	0	0	0	0.052	0
Myxococcales	0.991	up	down	up	up	0.335789	0.872	0.736421	0.419158	0
Nostocales	0.112444	up	up	up	up	0	0	0.00733333	0	0
Pseudanabaenales	0.560267	up	up	down	up	0	0	0	0	0
Rhizobiales	0.560267	up	down	up	up	0.022	0.00244444	0	0	0
Rhodobacterales	0.1848	down	down	up	up	0.671524	0.115867	0.2145	0.6578	0
Rhodospirillales	0.849895	up	down	up	up	0.0635556	0.850667	0.4565	0.104923	0
Rickettsiales	0.560267	down	up	down	down	0.4796	0	0	0.0244444	0
Saprospirales	0.991	down	down	up	down	0.0146667	0.198	0.7535	0.176	0
Sphingobacteriales	0.560267	down	down	up	up	0.889	0.7953	0.79	0.974	0
Sphingomonadales	0.428	down	up	down	down	0.00366667	0.476235	0.168	0.0244444	0
Synechococcales	0	down	down	down	down	0	0.0355385	0.628222	0	1
Verrucomicrobiales	0.759	down	down	up	down	0.002	0.00244444	0.0088	0.974	0
Xanthomonadales	0.00628571	down	down	up	down	0.00507692	0.0801429	0.79	0.044	1

### Sheet: family
Family	Clustering adj.pValue	Chl_a	NO3_NO2	Temperature	TP	Chl_a	NO3_NO2	Temperature	TP	Both coherent and affected?
Acetobacteraceae	0.948882	up	down	up	up	0.117353	0.810294	0.409857	0.095	0
ACK-M1	0	down	up	down	down	0	0.906722	0	0	1
C111	0.01425	down	down	down	down	0	0.810294	0.0591111	0	1
Cerasicoccaceae	0	down	down	up	down	0	0	0	0.0456	1
Chitinophagaceae	0.281833	down	down	up	down	0	0.0207273	0.654941	0.0126667	0
Chthoniobacteraceae	0.999	up	up	down	up	0	0.0038	0.289385	0.0855	0
Comamonadaceae	0	down	down	up	down	0	0	0	0.972	1
Cryomorphaceae	0	down	down	up	down	0	0.0038	0.250455	0.0744167	1
Cytophagaceae	0.184818	down	down	up	down	0	0	0.1292	0.0855	0
Flavobacteriaceae	0.456	up	up	down	up	0.884	0.933	0.978	0.972	0
LD19	0.523133	up	up	down	up	0	0	0	0.0604545	0
Microbacteriaceae	0.0253333	down	down	down	down	0	0.0599231	0.673444	0	1
Nostocaceae	0.0703	up	up	up	up	0	0	0.00271429	0	0
Oxalobacteraceae	0	down	down	down	down	0	0.241571	0.654941	0.002375	1
Pelagibacteraceae	0	down	up	down	down	0	0	0	0	1
Pseudanabaenaceae	0.456	up	up	down	up	0	0	0	0	0
Saprospiraceae	0.999	up	down	up	up	0.194222	0.510467	0.262833	0.095	0
Synechococcaceae	0	down	down	down	down	0	0.0221667	0.648533	0	1
Verrucomicrobiaceae	0.711313	down	down	up	down	0.0011875	0	0.016625	0.972	0
